# Receptor-Like Kinase Phosphorylation of Arabidopsis Heterotrimeric G-Protein Gα - Subunit AtGPA1

**DOI:** 10.1101/752337

**Authors:** Haiyan Jia, Gaoyuan Song, Emily G. Werth, Justin W. Walley, Leslie M. Hicks, Alan M. Jones

## Abstract

As molecular on-off switches, heterotrimeric G protein complexes, comprised of a Gα subunit and an obligate Gβγ dimer, transmit extracellular signals received by G protein– coupled receptors (GPCRs) to cytoplasmic targets that respond to biotic and abiotic stimuli. Signal transduction is modulated by phosphorylation of GPCRs and G protein complexes. In *Arabidopsis thaliana*, the Gα subunit AtGPA1 is phosphorylated by the receptor-like kinase (RLK) BRI1-ASSOCIATED Kinase 1 (BAK1), but the extent that other RLKs phosphorylates AtGPA1 is unknown. We mapped 22 trans-phosphorylation sites on AtGPA1 by 12 RLKs hypothesized to act in the Arabidopsis G protein signaling pathway. Cis-phosphorylation sites on these RLKs were also identified. BRI1, BAK1, and SERK1 have been reported as Ser/Thr and Tyr dual specificity kinases. We identified 4 more dual specificity kinases: IOS1, PSY1R, PEPR1, and AT2G37050. Multiple sites are present in the core AtGPA1 functional units, including pSer52 and pThr53 of the conserved P-loop that directly binds nucleotide/phosphate, pThr164 and pSer175 from αE helix in the intramolecular domain interface for nucleotide exchange and GTP hydrolysis, and pThr193 or pThr194 in Switch I (SwI) that coordinates nucleotide exchange and protein partner binding. Several AtGPA1 S/T phosphorylation sites are nucleotide-dependent phosphorylation patterns, such as S52/T53 in the P-loop and T193 and/or T194 in SwI.
