## Supplemental Table 1 for "Receptor-Like Kinase Phosphorylation of Arabidopsis Heterotrimeric G-Protein Gα - Subunit AtGPA1"

### Sheet: GPA1-GDP_Phospho site filtered
	Intensity Ctrl	Intensity K1	Intensity K10	Intensity K11	Intensity K12	Intensity K2	Intensity K3	Intensity K4	Intensity K5	Intensity K6	Intensity K7	Intensity K8	Intensity K9	Proteins	Amino acid	Multiplicity	Position		Phospho (STY) Probabilities
	0	0	0	0	0	23035000	31190000	0	0	8182600	0	0	0	AT2G26300.1	T	___1	141		DIAEGIET(1)LWK
	0	0	0	0	10919000	15961000	0	0	0	0	0	0	0	AT2G26300.1	T	___1	101		EFAQNET(0.968)DS(0.032)AK
	0	0	0	0	0	3750800	0	0	0	0	0	0	0	AT2G26300.1	T	___1	339		KFEELYYQNT(1)APDR
	0	0	0	6511900	0	0	4453300	0	0	0	0	3242700	0	AT2G26300.1	T	___1	164		GNELQVPDCT(1)K
	0	0	39090000	7508100	136190000	25467000	31854000	438089984	41301000	70271000	0	206670000	14961000	AT2G26300.1	T	___1	12		HHT(1)EDTDENTQAAEIER
	0	0	0	6023000	56119000	96281000	67260000	11892000	0	0	8863100	21566000	12390000	AT2G26300.1	T	___1	15		HHTEDT(1)DENTQAAEIER
	0	0	132820000	21138000	117890000	105710000	90882000	88803000	0	28058000	23509000	77938000	74415000	AT2G26300.1	T	___1	19		HHTEDTDENT(1)QAAEIER
	0	0	0	0	0	0	0	0	0	0	145250000	0	0	AT2G26300.1	T	___1	353		IYRT(0.995)T(0.005)ALDQK
	0	0	202940000	12852000	130300000	47487000	58895000	48510000	0	83480000	92831000	65113000	23257000	AT2G26300.1	T	___1	93		LLHDGT(1)KEFAQNETDSAK
	0	0	0	0	0	0	0	0	0	0	22778000	0	0	AT2G26300.1	T	___1	53		LLLLGAGES(0.098)GKS(0.37)T(0.533)IFK
	0	0	0	0	0	5995500	0	16820000	0	24957000	68580000	0	0	AT2G26300.1	T	___1	85		SYVPVIHANVYQT(1)IK
	0	0	0	0	0	0	0	0	0	0	8326400	0	0	AT2G26300.1	T	___1	193		T(0.5)T(0.5)GVVEIQFSPVGENK
	0	0	0	0	0	0	0	0	0	0	8326400	0	0	AT2G26300.1	T	___1	194		T(0.5)T(0.5)GVVEIQFSPVGENK
	0	0	0	0	24247000	0	0	0	0	0	0	0	71239000	AT2G26300.1	S	___1	103		EFAQNET(0.178)DS(0.822)AK
	0	0	0	0	0	0	0	0	0	4183700	0	0	0	AT2G26300.1	S	___1	52		LLLLGAGES(0.031)GKS(0.81)T(0.158)IFK
	0	0	0	25388000	55625000	5629700	0	38951000	18338000	47047000	38560000	13958000	30891000	AT2G26300.1	S	___1	8		S(1)RHHTEDTDENTQAAEIER
	0	0	0	0	190630000	0	0	0	0	0	0	0	0	AT2G26300.1	S	___1	175		RLS(1)DINYIPTK
	0	0	11788000	0	67199000	18572000	19276000	0	0	12193000	0	0	0	AT2G26300.1	S	___1	109		YMLS(0.998)S(0.002)ESIAIGEK
	0	0	0	0	0	0	0	0	0	0	21616000	0	24174000	AT2G26300.1	S	___1	110		YMLS(0.123)S(0.867)ES(0.01)IAIGEK
	0	0	0	0	0	0	12309000	0	0	0	0	0	30470000	AT2G26300.1	S	___1	112		YMLSS(0.002)ES(0.998)IAIGEK
	0	0	0	0	0	0	0	11200000	0	0	0	0	0	AT2G26300.1	T	___2	15		HHTEDT(1)DENTQAAEIER
	0	0	0	0	0	0	0	11200000	0	0	0	0	0	AT2G26300.1	T	___2	19		HHTEDTDENT(1)QAAEIER

### Sheet: GPA1-GTP_Phospho site filtered
	Intensity C1T	Intensity K10T	Intensity K11T	Intensity K12T	Intensity K1T	Intensity K2T	Intensity K3T	Intensity K4T	Intensity K5T	Intensity K6T	Intensity K7T	Intensity K8T	Intensity K9T	Proteins	Amino acid	Number of Phospho (STY)		Positions within proteins	Phospho (STY) Probabilities
	0	0	0	64630000	0	0	0	0	0	0	0	0	0	AT2G26300.1	S	1		314	DYQPVS(0.5)S(0.5)GKQEIEHAYEFVK
	0	0	0	64630000	0	0	0	0	0	0	0	0	0	AT2G26300.1	S	1		315	DYQPVS(0.5)S(0.5)GKQEIEHAYEFVK
	0	0	0	0	0	0	42903000	0	0	0	0	0	140940000	AT2G26300.1	S	1		103	EFAQNET(0.327)DS(0.673)AK
	0	0	0	26097000	0	0	0	0	0	0	0	0	27669000	AT2G26300.1	S	1		52	LLLLGAGES(0.006)GKS(0.816)T(0.178)IFK
	0	0	0	50432000	0	0	0	0	0	0	0	0	0	AT2G26300.1	S	1		175	RLS(1)DINYIPTK
	0	20351000	0	65167000	0	0	11713000	33247000	0	38681000	27088000	94396000	31119000	AT2G26300.1	S	1		8	S(1)RHHTEDTDENTQAAEIER
	0	0	0	26698000	0	15840000	24342000	0	0	15671000	0	0	0	AT2G26300.1	S	1		109	YMLS(0.982)S(0.017)ESIAIGEK
	0	21352000	0	44888000	0	0	0	0	0	0	0	0	22813000	AT2G26300.1	S	1		112	YMLSS(0.001)ES(0.999)IAIGEK
	0	0	0	0	0	0	49959000	0	0	0	0	0	0	AT2G26300.1	T	1		141	DIAEGIET(1)LWKDPAIQETCAR
	0	0	0	0	0	66057000	105430000	0	0	0	13211000	53085000	0	AT2G26300.1	T	1		101	EFAQNET(0.991)DS(0.009)AK
	48815000	175340000	144000000	128820000	43830000	143230000	117990000	125310000	0	104910000	0	149460000	0	AT2G26300.1	T	1		164	GNELQVPDCT(1)K
	0	15570000	0	45953000	0	0	0	117540000	0	0	35218000	124520000	6096600	AT2G26300.1	T	1;2		12	HHT(1)EDTDENTQAAEIER
	0	41727000	0	120290000	0	80002000	104620000	26868000	0	17713000	0	336930000	28177000	AT2G26300.1	T	1;2		15	HHTEDT(1)DENTQAAEIER
	0	80468000	0	85140000	0	155850000	130490000	126100000	11602000	41396000	39941000	153320000	118380000	AT2G26300.1	T	1		19	HHTEDTDENT(1)QAAEIER
	0	0	0	0	0	0	0	0	0	0	229740000	0	0	AT2G26300.1	T	1		353	IYRT(0.936)T(0.064)ALDQK
	0	0	0	0	0	0	6835600	0	0	0	0	0	0	AT2G26300.1	T	1		339	KFEELYYQNT(0.999)APDR
	0	0	0	0	0	0	0	0	0	12538000	0	0	0	AT2G26300.1	T	1		53	LLLLGAGES(0.071)GKS(0.386)T(0.543)IFK
	0	76487000	0	0	0	55689000	65020000	78964000	0	0	99966000	160220000	30799000	AT2G26300.1	T	1		93	LLHDGT(1)KEFAQNETDSAK
	0	0	0	14623000	0	0	0	0	0	24101000	21079000	0	44145000	AT2G26300.1	T	1		85	SYVPVIHANVYQT(1)IK

### Sheet: GPA1-GDP summary
	RLKs phosphorylation of AtGPA1 (GDP)
	Kinase #	Locus No.	Gene name	Phosphorylation sites
	1	AT1G51800	Leucine-rich repeat protein kinase family protein (IOS1)
	2	AT4G33430	BRI1-associated receptor kinase (BAK1)	S8,T12, T15,T19,T85, T93, S109,T141,T101,T339, (addition S73, S314,S315 by leslie lab)
	3	AT1G71830	Somatic embryogenesis receptor-like kinase 1 (SERK1)	T12,T15,T19,T93, S109,S112,T141,T164
	4	AT1G72300	Leucine-rich receptor-like protein kinase family protein (PSY1R)	S8,T12,T15,T19,T85, T93
	5	AT1G73080	PEP1 receptor 1 (PEPR1)	S8,T12
	6	AT3G13380	BRI1-like 3 (BRL3)	S8, T12,T19, S52,T85,T93, S109,T141
	7	AT4G39400	Leucine-rich receptor-like protein kinase family protein (BRI1)	S8,T15,T19,T53,T85, T93, S110,T193,T194,T353
	8	AT5G49660	Leucine-rich repeat transmembrane protein kinase family protein (XIP1)	S8,T12,T15, T19, T93, T164
	9	AT2G19230	Leucine-rich repeat transmembrane protein kinase family protein	S8,T12,T15,T19, T93, S103,S110,S112
	10	AT2G37050	Leucine-rich repeat protein kinase family protein	T12,T19,T93, S109
	11	AT5G10290	Leucine-rich repeat transmembrane protein kinase family protein	S8,T12, T15, T19,T93, T164
	12	AT5G62710	Leucine-rich repeat protein kinase family protein	S8, T12, T15, T19,T93, S103,S109,S175,T101

### Sheet: GPA1-GTP summary
	RLKs phosphorylation of AtGPA1 (GTPγS)
	Kinase #	Locus No.	Gene name	Phosphorylation sites
	1	AT1G51800	Leucine-rich repeat protein kinase family protein (IOS1)
	2	AT4G33430	BRI1-associated receptor kinase (BAK1)	T15,T19,T93, T101,S109,T164
	3	AT1G71830	Somatic embryogenesis receptor-like kinase 1 (SERK1)	S8,T15,T19,T93,T101,S103,S109,T141,T164,T339
	4	AT1G72300	Leucine-rich receptor-like protein kinase family protein (PSY1R)	S8,T12,T15,T19,T93,T164
	5	AT1G73080	PEP1 receptor 1 (PEPR1)	T19,
	6	AT3G13380	BRI1-like 3 (BRL3)	S8,T15,T19,T53,T85, S109,T164,
	7	AT4G39400	Leucine-rich receptor-like protein kinase family protein (BRI1)	S8,T12,T19,T85,T93,T101,T353
	8	AT5G49660	Leucine-rich repeat transmembrane protein kinase family protein (XIP1)	S8,T12,T15,T19,T93,T101,T164,
	9	AT2G19230	Leucine-rich repeat transmembrane protein kinase family protein	S8,T12,T15,T19, S52,T85,T93, S103,S112
	10	AT2G37050	Leucine-rich repeat protein kinase family protein	S8,T12,T15,T19,S112,T164
	11	AT5G10290	Leucine-rich repeat transmembrane protein kinase family protein	T164
	12	AT5G62710	Leucine-rich repeat protein kinase family protein	S8,T12,T15,T19,S52,T85, S109,S112,T164,S175, S314,S315
